# miRCoop: Identifying Cooperating miRNAs via Kernel Based Interaction Tests

**DOI:** 10.1101/769307

**Authors:** Gulden Olgun, Oznur Tastan

## Abstract

Although miRNAs can cause widespread changes in expression programs, single miRNAs typically induce mild repression on their targets. Cooperativity is reported as one strategy to overcome this constraint. Expanding the catalog of synergistic miRNAs is critical for understanding gene regulation and for developing miRNA-based therapeutics. In this study, we develop miRCoop to identify synergistic miRNA pairs that have weak or no repression on the target mRNA, but when bound together, induce strong repression. miRCoop uses kernel-based interaction tests together with miRNA and mRNA target information. We apply our approach to kidney tumor patient data and identify 66 putative triplets. For 64 of these triplets, there is at least one common transcription factor that potentially regulates all participating RNAs of the triplet, supporting a functional association among them. Furthermore, we find that triplets are enriched for certain biological processes that are relevant to kidney cancer. Some of the synergistic miRNAs are very closely encoded in the genome, hinting a functional association among them. We believe miRCoop can aid our understanding of the complex regulatory interactions in different health and disease states of the cell and can help in designing miRNA-based therapies. Matlab code for the methodology is provided in https://github.com/guldenolgun/miRCoop.
