## Supplementary File 2 for "miRCoop: Identifying Cooperating miRNAs via Kernel Based Interaction Tests"

### Sheet: Sayfa1
miRNA (X)	miRNA (Y)	mRNA (Ensembl) (Z)	mRNA (Z) (HUGO)	TwoVar_XZ	TwoVar_YZ	Lancaster_Tot	Lancaster_XY_Z
hsa-mir-103a-1	hsa-mir-330	ENSG00000126016	AMOT	0.2085	0.136	0.0025	0.0035
hsa-mir-103a-1	hsa-mir-409	ENSG00000165650	PDZD8	0.046	0.1775	0.003	0.0015
hsa-mir-103a-1	hsa-mir-486-1	ENSG00000165650	PDZD8	0.0365	0.027	0.0015	0.002
hsa-mir-103a-1	hsa-mir-486-2	ENSG00000165650	PDZD8	0.057	0.0535	0.002	0.002
hsa-mir-103a-2	hsa-mir-330	ENSG00000126016	AMOT	0.188	0.1275	0.0055	0.005
hsa-mir-103a-2	hsa-mir-409	ENSG00000165650	PDZD8	0.0635	0.174	0.002	0.0075
hsa-mir-103a-2	hsa-mir-486-1	ENSG00000165650	PDZD8	0.05	0.0235	0.004	0.001
hsa-mir-103a-2	hsa-mir-486-2	ENSG00000165650	PDZD8	0.0485	0.0555	0.0015	0.001
hsa-mir-103a-2	hsa-mir-6837	ENSG00000167291	TBC1D16	0.083	0.047	0.007	0.0095
hsa-mir-1180	hsa-mir-146a	ENSG00000156959	LHFPL4	0.058	0.191	0	0
hsa-mir-1226	hsa-mir-3065	ENSG00000164715	LMTK2	0.0205	0.264	0	0
hsa-mir-1226	hsa-mir-504	ENSG00000133112	TPT1	0.02	0.2615	0.0075	0.009
hsa-mir-1228	hsa-mir-3127	ENSG00000007541	PIGQ	0.0805	0.226	0	0
hsa-mir-1228	hsa-mir-4709	ENSG00000169598	DFFB	0.015	0.037	0.0055	0.007
hsa-mir-1248	hsa-mir-509-1	ENSG00000166446	CDYL2	0.0545	0.049	0.0005	0
hsa-mir-1248	hsa-mir-509-2	ENSG00000166446	CDYL2	0.054	0.1375	0.007	0.006
hsa-mir-1249	hsa-mir-659	ENSG00000003137	CYP26B1	0.1115	0.013	0.009	0.006
hsa-mir-125a	hsa-mir-6511b-2	ENSG00000163728	TTC14	0.015	0.0105	0	0
hsa-mir-1301	hsa-mir-149	ENSG00000135441	BLOC1S1	0.05	0.0225	0	0.003
hsa-mir-1301	hsa-mir-296	ENSG00000135441	BLOC1S1	0.057	0.4955	0.0065	0.0045
hsa-mir-132	hsa-mir-212	ENSG00000164930	FZD6	0.024	0.061	0.002	0
hsa-mir-134	hsa-mir-500b	ENSG00000112599	GUCA1B	0.1225	0.5225	0	0
hsa-mir-181d	hsa-mir-485	ENSG00000162510	MATN1	0.0735	0.053	0	0
hsa-mir-185	hsa-mir-188	ENSG00000059145	UNKL	0.0235	0.0115	0.004	0.006
hsa-mir-185	hsa-mir-500b	ENSG00000059145	UNKL	0.0245	0.2365	0.0095	0.0095
hsa-mir-185	hsa-mir-6837	ENSG00000171435	KSR2	0.2765	0.0125	0	0
hsa-mir-185	hsa-mir-6892	ENSG00000171435	KSR2	0.275	0.5815	0	0
hsa-mir-188	hsa-mir-3065	ENSG00000059145	UNKL	0.0215	0.054	0.008	0.0085
hsa-mir-188	hsa-mir-935	ENSG00000059145	UNKL	0.0215	0.284	0.0005	0
hsa-mir-197	hsa-mir-214	ENSG00000036828	CASR	0.017	0.0845	0.0005	0
hsa-mir-197	hsa-mir-324	ENSG00000170889	RPS9	0.031	0.0135	0.001	0.0005
hsa-mir-1976	hsa-mir-30b	ENSG00000145736	GTF2H2	0.024	0.1365	0	0
hsa-mir-1976	hsa-mir-6837	ENSG00000142279	WTIP	0.1115	0.09	0.002	0.0005
hsa-mir-19b-1	hsa-mir-615	ENSG00000104863	LIN7B	0.0395	0.098	0	0
hsa-mir-219a-1	hsa-mir-6511b-1	ENSG00000157184	CPT2	0.0285	0.1755	0.0015	0.002
hsa-mir-26b	hsa-mir-6892	ENSG00000103994	ZNF106	0.013	0.1515	0	0
hsa-mir-3065	hsa-mir-3130-2	ENSG00000160972	PPP1R16A	0.202	0.5605	0	0
hsa-mir-3065	hsa-mir-6806	ENSG00000124116	WFDC3	0.1345	0.164	0.0035	0.005
hsa-mir-3127	hsa-mir-3130-1	ENSG00000172426	RSPH9	0.038	0.027	0.0005	0
hsa-mir-3130-1	hsa-mir-486-1	ENSG00000147403	RPL10	0.0215	0.011	0.0075	0.0075
hsa-mir-3130-2	hsa-mir-3170	ENSG00000156959	LHFPL4	0.293	0.0375	0.006	0.007
hsa-mir-3170	hsa-mir-3615	ENSG00000156959	LHFPL4	0.0405	0.016	0.01	0.006
hsa-mir-320b-1	hsa-mir-6511b-2	ENSG00000163728	TTC14	0.636	0.016	0	0.001
hsa-mir-320b-2	hsa-mir-6837	ENSG00000157978	LDLRAP1	0.058	0.0395	0.001	0.0005
hsa-mir-328	hsa-mir-616	ENSG00000163531	NFASC	0.058	0.0265	0.003	0.006
hsa-mir-328	hsa-mir-6892	ENSG00000115461	IGFBP5	0.022	0.017	0.0045	0.008
hsa-mir-328	hsa-mir-940	ENSG00000136848	DAB2IP	0.0575	0.0115	0.0045	0.006
hsa-mir-330	hsa-mir-584	ENSG00000166257	SCN3B	0.0235	0.0195	0.0075	0.008
hsa-mir-331	hsa-mir-501	ENSG00000125266	EFNB2	0.1065	0.0835	0.0005	0.002
hsa-mir-331	hsa-mir-766	ENSG00000161671	EMC10	0.092	0.091	0	0
hsa-mir-33b	hsa-mir-501	ENSG00000125266	EFNB2	0.7325	0.0915	0.001	0.0015
hsa-mir-345	hsa-mir-6892	ENSG00000089356	FXYD3	0.044	0.011	0	0
hsa-mir-3677	hsa-mir-6892	ENSG00000115461	IGFBP5	0.336	0.0165	0.003	0.0025
hsa-mir-4661	hsa-mir-4746	ENSG00000166446	CDYL2	0.334	0.031	0.0005	0.001
hsa-mir-4709	hsa-mir-6892	ENSG00000115461	IGFBP5	0.0835	0.026	0	0
hsa-mir-4746	hsa-mir-509-1	ENSG00000166446	CDYL2	0.0175	0.0445	0.0005	0.0005
hsa-mir-4746	hsa-mir-509-2	ENSG00000166446	CDYL2	0.0365	0.099	0.004	0.008
hsa-mir-486-2	hsa-mir-616	ENSG00000163531	NFASC	0.0105	0.0245	0.0005	0.0005
hsa-mir-500a	hsa-mir-532	ENSG00000167291	TBC1D16	0.2405	0.2185	0.0035	0.0035
hsa-mir-501	hsa-mir-502	ENSG00000139547	RDH16	0.087	0.011	0.0005	0.0015
hsa-mir-504	hsa-mir-550a-3	ENSG00000116329	OPRD1	0.11	0.144	0.003	0.003
hsa-mir-532	hsa-mir-935	ENSG00000059145	UNKL	0.3805	0.2645	0.004	0.0035
hsa-mir-5683	hsa-mir-92a-2	ENSG00000156194	PPEF2	0.1635	0.014	0	0
hsa-mir-629	hsa-mir-92a-2	ENSG00000140519	RHCG	0.1165	0.07	0	0.001
hsa-mir-6842	hsa-mir-93	ENSG00000167291	TBC1D16	0.023	0.045	0.0015	0.003
hsa-mir-760	hsa-mir-877	ENSG00000103064	SLC7A6	0.404	0.018	0.0055	0.006
