## Supplementary File 4 for "miRCoop: Identifying Cooperating miRNAs via Kernel Based Interaction Tests"

### Sheet: Sayfa1
miRNA	Min	First Quart	Median	Fourth Quart	Max
hsa-mir-103a-2	10.0114	12.1476	12.6531	13.2303	14.9668
hsa-mir-103a-1	10.0521	12.1422	12.6511	13.2263	14.9611
hsa-mir-93	8.66175	11.0712	11.5602	12.1967	15.9946
hsa-mir-92a-2	7.69294	10.9628	11.3655	11.8912	15.0459
hsa-mir-125a	7.14306	9.18788	9.61997	10.0491	13.0356
hsa-mir-532	4.27989	9.01618	9.5592	10.1603	13.6476
hsa-mir-26b	6.3412	8.36035	9.21549	9.74261	11.6714
hsa-mir-30b	4.90681	8.26725	8.87697	9.4368	12.4212
hsa-mir-500a	2.83646	7.39621	7.953	8.58143	12.948
hsa-mir-197	4.14807	7.25069	7.86839	8.37015	10.0479
hsa-mir-146a	0.897512	4.97102	6.24548	7.06958	9.82066
hsa-mir-629	0.867734	5.13607	5.87517	6.38662	8.51469
hsa-mir-132	2.22178	5.40383	5.85243	6.32722	8.9304
hsa-mir-486-2	0.00187284	4.48876	5.81953	7.1814	12.0349
hsa-mir-486-1	0.00187284	4.51978	5.804	7.17995	12.0245
hsa-mir-328	0.689826	5.13548	5.79718	6.35769	8.88397
hsa-mir-134	-2	4.25816	5.74507	6.87511	13.1133
hsa-mir-501	0.588226	5.10902	5.70907	6.35222	10.5687
hsa-mir-185	2.38633	4.94076	5.57599	6.19618	9.00344
hsa-mir-19b-1	2.16047	4.95254	5.48002	6.1255	9.78377
hsa-mir-584	-2	4.14636	5.19147	5.9535	10.3975
hsa-mir-324	0.64067	4.55505	5.01431	5.54809	7.67986
hsa-mir-331	0.64067	3.8488	4.52493	5.04389	7.54255
hsa-mir-1180	-2	2.94727	3.89091	5.05029	7.55675
hsa-mir-181d	-2	2.80212	3.63103	4.45548	7.87254
hsa-mir-3065	-2	2.57825	3.61916	4.84337	10.0741
hsa-mir-330	-0.550321	2.9686	3.61901	4.17014	6.22832
hsa-mir-502	-2	2.86942	3.45351	3.97807	7.14858
hsa-mir-1301	-2	2.70063	3.35034	4.00292	7.29123
hsa-mir-615	-2	2.35145	3.08678	3.67385	7.6186
hsa-mir-345	-2	2.4028	3.05194	3.62204	6.06755
hsa-mir-149	-2	2.07594	3.02247	4.0987	10.2323
hsa-mir-409	-2	1.76078	2.96149	4.0264	11.1429
hsa-mir-1976	-2	2.12102	2.82185	3.46481	5.35642
hsa-mir-500b	-2	1.97956	2.56177	3.19596	7.01725
hsa-mir-766	-2	1.7037	2.37249	3.18552	6.53776
hsa-mir-214	-2	1.04611	2.12414	3.3036	9.02841
hsa-mir-616	-2	1.11671	2.06012	2.72498	5.52703
hsa-mir-3127	-2	1.21021	1.7992	2.25468	4.26883
hsa-mir-3170	-2	0.644833	1.76911	2.71436	6.03767
hsa-mir-188	-2	0.948665	1.68307	2.48397	6.78249
hsa-mir-296	-2	0.076284	1.57875	2.62904	5.76549
hsa-mir-3677	-2	0.893319	1.4976	2.1306	5.10972
hsa-mir-3615	-2	0.796098	1.47164	2.04016	5.31861
hsa-mir-4661	-2	0.728842	1.41729	2.02124	5.37484
hsa-mir-320b-2	-2	0.481398	1.38023	2.26427	4.82475
hsa-mir-212	-2	0.591981	1.26187	1.90145	4.49571
hsa-mir-219a-1	-2	0.480528	1.25143	1.94004	6.46552
hsa-mir-6892	-2	0.146645	1.03283	1.70541	5.41533
hsa-mir-320b-1	-2	-0.00205628	0.912666	1.7271	4.15115
hsa-mir-3130-1	-2	-0.111232	0.823611	1.57281	3.77546
hsa-mir-3130-2	-2	-0.0991434	0.816427	1.6108	3.71795
hsa-mir-940	-2	-0.0720628	0.629978	1.32215	5.04027
hsa-mir-5683	-2	-0.682986	0.532179	1.77618	7.08595
hsa-mir-509-2	-2	-0.557372	0.452979	1.32797	7.51351
hsa-mir-659	-2	-0.0936127	0.452292	0.966267	3.66137
hsa-mir-33b	-2	-0.514497	0.448113	1.50856	5.32627
hsa-mir-504	-2	-0.361109	0.435684	1.1147	3.76816
hsa-mir-6511b-1	-2	-0.295885	0.421562	1.00386	4.73238
hsa-mir-4746	-2	-0.343628	0.39919	1.14986	4.18579
hsa-mir-509-1	-2	-0.506876	0.382575	1.37618	7.56186
hsa-mir-6511b-2	-2	-0.321292	0.368796	0.949923	4.49095
hsa-mir-877	-2	-0.48311	0.265579	1.13876	7.08655
hsa-mir-760	-2	-0.482317	0.244094	0.95945	3.75806
hsa-mir-4709	-2	-0.572136	0.224861	0.918279	3.28175
hsa-mir-1249	-2	-0.54684	0.205765	0.986958	3.28081
hsa-mir-1226	-2	-0.648271	0.149849	0.811331	6.07773
hsa-mir-935	-2	-0.688958	0.126154	1.05937	6.71907
hsa-mir-550a-3	-2	-0.488452	0.0911731	0.778159	3.24822
hsa-mir-6837	-2	-0.688783	-0.023871	0.519254	3.64837
hsa-mir-485	-2	-1.03509	-0.110827	1.01901	8.12445
hsa-mir-6806	-2	-0.681561	-0.134251	0.419947	2.03035
hsa-mir-1248	-2	-0.98275	-0.164115	0.782703	5.87776
hsa-mir-6842	-2	-0.908153	-0.21702	0.582114	2.90552
hsa-mir-1228	-2	-1.23979	-0.449925	0.400496	4.05634
